# N4-acetylcytidine (ac4C) promotes mRNA localization to stress granules

**DOI:** 10.1101/2023.05.22.541693

**Authors:** Pavel Kudrin, Ankita Singh, David Meierhofer, Anna Kuśnierczyk, Ulf Andersson Vang Ørom

**Author notes:** Lead Author, correspondence to (UAVØ).

## Abstract

Stress granules are an integral part of the stress response that are formed from non-translating mRNAs aggregated with proteins. While much is known about stress granules, the factors that drive their mRNA localization are incompletely described. Modification of mRNA can alter the properties of the nucleobases and affect processes as translation, splicing and localization of individual transcript. Here, we show that the RNA modification N4-acetylcytidine (ac4C) on mRNA associates with transcripts enriched in stress granules and that stress granule localized transcripts with ac4C are particularly translationally regulated. In addition, we show that ac4C on mRNA can mediate co-localization of the protein NOP58 to stress granules. Our results show that acetylation of mRNA regulates localization of both stress-sensitive transcripts and RNA-binding proteins to stress granules and adds to our understanding of the molecular mechanisms responsible for stress granule formation.
