## Supplemental table 3 for "N4-acetylcytidine (ac4C) promotes mRNA localization to stress granules"

### Sheet: IVT DNA templates
	DNA templates for in vitro transcription
Template nr. 1
Sense strand	5’ GTACGGTAATACGACTCACTATAGGGATTGTGCGTGAGATGCACATTCCTGACCGGTGTCTCTTTCTTGACCGGGCCATCCCACATCCGCCGACGC 3’
Antisense strand	5’ GGCCGCGTCGGCGGATGTGGGATGGCCCGGTCAAGAAAGAGACACCGGTCAGGAATGTGCATCTCACGCACAATCCCTATAGTGAGTCGTATTACC 3’
Template nr. 2
Sense strand	5’ GTACGGTAATACGACTCACTATAGGGAGTGGTCTACACACATGACAGAATGGGGCAGGTCCGTAATCGGTTGCAGAGCGGTTACCGATCTCATCGC 3’
Antisense strand	5’ GGCCGCGATGAGATCGGTAACCGCTCTGCAACCGATTACGGACCTGCCCCATTCTGTCATGTGTGTAGACCACTCCCTATAGTGAGTCGTATTACC 3’
Template nr. 3
Sense strand	5’ GTACGGTAATACGACTCACTATAGGGCTTATCTAGTGCATCCGCCGAAATTACCTGTTGCACGACCACGCTCTGCCGCCTCTCAGACTCCTAACGC 3’
Antisense strand	5’ GGCCGCGTTAGGAGTCTGAGAGGCGGCAGAGCGTGGTCGTGCAACAGGTAATTTCGGCGGATGCACTAGATAAGCCCTATAGTGAGTCGTATTACC 3'

### Sheet: qPCR primers
qPCR primers
Target name	Direction	Sequence, 5'->3'
AHNAK	FW	TCTTCAGCTCCTGCAGCTCT
	RV	CTCCATCTTCCGACTTCAGC
MKI67	FW	AGCCCCAACCAAAAGAAAGT
	RV	TTTGTGCCTTCACTTCCACA

### Sheet: smFISH probes
Stellaris single molecule FISH pooled probes
	Custom (used in Khong et al. 2017)		Pre-designed	Catalogue number
Probe #	AHNAK		GAPDH	VSMF-2149-5
1	tccttccactccatcttc
2	atggtacggctctgggtc
3	tgacccttctggtcactg
4	cacatccacagtgtaggc
5	atgtctatgtccttggct
6	gatcttgaattcagggct
7	cgagggcagtctgatcac
8	agaaatggcccctgctcg
9	tggagctctggtcctgaa
10	cattgacacctgagcctc
11	ccactgctggaacttgga
12	ctacccccaagagaagat
13	accactctccagagatgg
14	tcggcactttcatggtgg
15	ccctgttgagacaccaaa
16	ctgcctttggtgtctggc
17	tggatagtcaagcctggc
18	aaggccctcaatattggc
19	caccctcaagtgatggcc
20	ggcacctttcaggcctag
21	gatgctacccccaatttg
22	acatcaatgtcaggggcc
23	acagagaacttggggact
24	cagtttcctctccctttg
25	gtaggcagtgtcacatca
26	cccaggaacagtcacttc
27	aggctgacatccccagag
28	ccaccagtagcaatctca
29	ctttcatctttccttcca
30	ttcaggagtcttcacttt
31	tcctgcatggagatttta
32	acccaaggctcagatcca
33	atctcctttcagtttagg
34	ccaggagcagaaacctta
35	ctttaacatcaccttgca
36	tttaagtgccacttgagg
37	tctatgtccactctggag
38	ttccctctaggtttggtg
39	aagcctagggcctgtcaa
40	gttttcccggaaggactg
41	catagagatcctacaggt
42	tttcactttaggtgcggc
43	agtgtgacatctacaccc
